# AMPK-dependent FLCN phosphorylation activates a survival response to hypoxia

**DOI:** 10.64898/2026.05.20.726614

**Authors:** Josue M. J. Ramirez-Reyes, Ariadna Pollato-Blanco, Stephanie Duhamel, Steven Hébert, Claudia L. Kleinman, Bhushan Nagar, Morag Park, Josie Ursini-Siegel, Arnim Pause

**Affiliations:** Goodman Cancer Research Institute, McGill University; Montreal, Quebec, Canada; Department of Biochemistry, McGill University; Montreal, Quebec, Canada; Lady Davis Institute for Medical Research, Jewish General Hospital; Montreal, Quebec, Canada; Department of Human Genetics, McGill University; Montreal, Quebec, Canada; Division of Experimental Medicine, McGill University; Montreal, Quebec, Canada; Department of Medicine, McGill University; Montreal, Quebec, Canada; Department of Oncology, McGill University; Montreal, Quebec, Canada

**Keywords:** FLCN, AMPK, mTORC1, TFEB, TFE3, Hypoxia

## Abstract

Adaptation to low oxygen tensions is required to survive physiological and pathological stress conditions. We discovered an adenosine monophosphate–activated protein kinase (AMPK)-dependent, hypoxia-specific survival pathway through transcription factors (TFEB, TFE3). This pathway is distinct from nutrient sensing and independent of GAP Activity Towards Rags 1 (GATOR1). Mechanistically, AMPK phosphorylates the tumor suppressor folliculin (FLCN) at a highly conserved serine, inhibiting its GAP activity towards the Rag-GTPases, resulting in mechanistic target of rapamycin complex 1 (mTORC1) inhibition, TFE3 activation, resulting in lysosomal and mitochondrial biogenesis essential for hypoxia adaptation. TFEB/3 activity correlates with the hypoxia signature in hypoxic tumor areas. Cancer patients with elevated TFEB/3 activity show poor survival, specifically in hypoxia. These findings identify the AMPK-FLCN-TFE3 axis as a therapeutic target in tumors.
