## Supplemental Table 1 for "AMPK-dependent FLCN phosphorylation activates a survival response to hypoxia"

### Sheet: Sheet1
human FNIP1		WT HEK293T NORMOXIA			WT HEK293T HYPOXIA				AMPK DKO HEK293T NORMOXIA			AMPK DKO HEK293T HYPOXIA					Filtering for follow-up analyses
Residue number	Peptide sequence	Intensity_FNIP1_total	Intensity_FNIP1_phospho	Ratio (phospho/total)	Intensity_FNIP1_total	Intensity_FNIP1_phospho	Ratio (phospho/total)	Fold_Change WT(HYPOXIA/NORMOXIA)	Intensity_FNIP1_total	Intensity_FNIP1_phospho	Ratio (phospho/total)	Intensity_FNIP1_total	Intensity_FNIP1_phospho	Ratio (phospho/total)	Fold_Change AMPK DKO(HYPOXIA/NORMOXIA)	Fold_Change(AMPK DKO/WT)	Increased in WT HYPOXIA (Y/N)	Reduced in AMPK DKO (Y/N)
S220	R.RAFS#EQGPLR.L	3456000	2623000	0.75897	932800	4155000	4.45433	5.86892	4220000	1315000	0.311611	3185000	2331000	0.731868	2.34866	0.400186	Yes	Yes
S230	R.S#ASFFAVHSNPM*DM*PGR.E	8125000	143500	0.0176615	10930000	n.d	N/A	N/A	11090000	62861.4	0.0056683	7393000	119100	0.0161098	2.84209	N/A	No	Yes
S232	R.SAS#FFAVHSNPM*DMPGR.E	2389000	1051000	0.439933	1459000	949400	0.65072	1.47913	1303000	274600	0.210744	1034000	119500	0.115571	0.548392	0.370752	Yes	Yes
S261	R.SAS#LSSLLITPFPSPNSSLTR.S	4171000	4728000	1.13354	4972000	6609000	1.32924	1.17265	5769000	2023000	0.350667	3930000	2330000	0.592875	1.69071	1.44179	Yes	No
S593	R.NKS#SLLFK.E	29244	4929000	168.547	53795	6393000	118.84	0.705084	34368000000	145940000	0.00424639	n.d	n.d	N/A	N/A	N/A	No	Yes
S593/S594	R.NKS#S#LLFK.E	29244	745000	25.4753	53795	2586000	48.0714	1.88698	34368000000	19379000	0.000563868	n.d	n.d	N/A	N/A	N/A	Yes	Yes
human FLCN		WT HEK293T NORMOXIA			WT HEK293T HYPOXIA				AMPK DKO HEK293T NORMOXIA			AMPK DKO HEK293T HYPOXIA					Filtering for follow-up analyses
Residue number	Peptide sequence	Intensity_FLCN_total	Intensity_FLCN_phospho	Ratio (phospho/total)	Intensity_FLCN_total	Intensity_FLCN_phospho	Ratio (phospho/total)	Fold_Change WT(HYPOXIA/NORMOXIA)	Intensity_FLCN_total	Intensity_FLCN_phospho	Ratio (phospho/total)	Intensity_FLCN_total	Intensity_FLCN_phospho	Ratio (phospho/total)	Fold_Change AMPK DKO(HYPOXIA/NORMOXIA)	Fold_Change(AMPK DKO/WT)	Detected in WT HYPOXIA (Y/N)	Reduced in AMPK DKO (Y/N)
S130	R.SLS#CEVCPGR.E	201600000	n.d	N/A	134200000	402600	0.003	N/A	104000000	n.d	N/A	91770000	134700	0.0014678	N/A	0.489267	Yes	Yes
S#: Phosphorylated site
n.d: Not detected
